# Master Regulator Analysis of the SARS-CoV-2/Human interactome

**DOI:** 10.1101/2020.03.15.992925

**Authors:** Pietro Hiram Guzzi, Daniele Mercatelli, Carmine Ceraolo, Federico M. Giorgi

## Abstract

the recent epidemic outbreak of a novel human coronavirus called SARS-CoV-2 and causing the respiratory tract disease COVID-19 has reached worldwide resonance and a global effort is being undertaken to characterize the molecular features and evolutionary origins of this virus. In this paper, we set out to shed light on the SARS-CoV-2/host receptor recognition, a crucial factor for successful virus infection. Based on the current knowledge of the interactome between SARS-CoV-2 and host cell proteins, we performed Master Regulator Analysis to detect which parts of the human interactome are most affected by the infection. We detected, amongst others, affected apoptotic and mitochondrial mechanisms, and a downregulation of the ACE2 protein receptor, notions that can be used to develop specific therapies against this new virus.
