## Supplementary material for "Master Regulator Analysis of the SARS-CoV-2/Human interactome": File S2

### Sheet: Sheet1
Host Protein	MRA_SARS_NES	MRA_MERS_NES	MRA_INTEGRATED
RYBP	-1.10847	2.53456	1.0084
PPIA	-1.08069	-1.88586	-2.09766
FKBP1A	2.41483	-0.602273	1.28167
PPIG	-1.17427	2.65913	1.04996
PPIH	-1.87316	-1.46822	-2.36271
RCAN3	1.88677	-2.89265	-0.711263
LAS1L	-2.84222	1.2929	-1.09554
NOMO3	0	0	0
BZW2	-2.39252	1.63374	-0.536539
H2AFY2	0.370141	-0.765659	-0.279673
TERF1	-2.297	1.45247	-0.597174
SERPING1	1.35164	-2.18653	-0.590352
EIF4B	-2.69167	-3.37568	-4.29026
MARK3	-2.18634	-0.246233	-1.72009
PSMA2	-1.00133	-0.0139428	-0.717909
RPS20	-1.49485	-2.70133	-2.96714
RPS17	0	0	0
HGS	0.689983	1.71656	1.70169
DCTN2	-1.70056	-4.30189	-4.24437
C7orf36	0	0	0
BAT3	0	0	0
DDAH2	3.45877	-2.48018	0.691966
RNF128	-2.96148	-3.41644	-4.50987
BAP1	0.0827954	0.654119	0.521077
ARL4D	1.4039	0.131814	1.08592
NCOA5	-0.248732	3.78053	2.49736
YWHAE	-1.93716	-0.0321179	-1.39249
MIF4GD	-2.63253	-3.54977	-4.37154
NAE1	-2.68742	1.22276	-1.03567
PLEKHO1	2.68915	1.29969	2.82053
LCP1	2.78136	-3.25289	-0.333421
CAMLG	-2.11218	-0.958703	-2.17144
CHMP2B	-2.70323	1.14362	-1.10282
C1orf142	0	0	0
TPSAB1	2.33358	-0.632141	1.2031
POLR2B	-3.32934	2.83405	-0.350218
TPSB2	0	0	0
CCHCR	0	0	0
PFDN5	-1.41899	-2.74261	-2.9427
NDUFA10	-2.5767	-3.08818	-4.00567
TBCB	2.23329	-2.60782	-0.264829
MNAT1	-1.57013	-0.686966	-1.59601
HOXC6	2.25782	-1.44344	0.57585
MARK2	3.08222	0.511279	2.54099
CHEK2	-0.156998	-1.37447	-1.08291
OCIAD2	-2.06646	-3.06789	-3.63053
N4BP2L2	-1.85605	1.71896	-0.0969421
DDX5	1.25057	3.51199	3.36764
MKRN2	-3.28114	4.24349	0.68049
MKRN3	0	0	0
ZNF410	1.04922	2.90858	2.79859
FAM108A1	0	0	0
IRF3	2.22679	-1.98446	0.17135
C1orf63	0	0	0
NPHP3	-2.04436	1.50548	-0.381047
FAHD1	-1.79427	-0.601683	-1.6942
ENO1	-1.75999	-0.817215	-1.82236
DEDD2	2.96696	-1.1574	1.27956
SLC46A3	-0.121856	-0.996283	-0.790644
ALB	2.21941	-1.40164	0.578252
BRF1	1.86781	-0.881372	0.697516
KPNA2	-0.199818	2.76354	1.81283
VKORC1	-0.720526	-3.39736	-2.91178
SMOC1	2.77755	0.0283921	1.9841
BCL2L1	-1.87461	0.21057	-1.17665
BCL2L2	-2.91334	-1.38097	-3.03654
MCL1	2.88166	2.83619	4.04313
BCL2A1	2.82431	0.0595145	2.03917
BCL2	2.01756	0.283756	1.62728
SGTA	-1.0198	-0.805887	-1.29096
XPA	-2.29887	1.8237	-0.335998
C20orf27	-0.724997	-2.33797	-2.16584
ATP6V1G1	-2.01466	-0.225863	-1.58429
ISLR	2.44709	-3.83329	-0.980195
NMB	2.7234	-1.84998	0.617598
CAV1	-0.775587	-2.98521	-2.65929
C11orf74	1.0901	-1.81576	-0.513119
BTF3	-2.19217	-2.45741	-3.28775
ATF5	3.39871	-0.742958	1.8779
ND4L	-3.31123	0.983304	-1.64609
COX2	0.646256	-1.10333	-0.323197
TMPRSS2	-1.84325	-0.915758	-1.95091
EIF3F	-1.63404	-3.85547	-3.88167
CLEC4G	1.62556	-3.13877	-1.07
CD209	1.91076	-3.0664	-0.817161
CLEC4M	2.74175	-2.52046	0.156476
SFTPD	-1.76613	-3.64325	-3.82501
ACE2	-2.79129	-2.70662	-3.88761
EEF1A1	-2.89674	-4.2888	-5.08095
UBE2I	-0.967694	-1.33124	-1.62559
HNRPA1	0	0	0
IKBKB	-1.92627	0.395502	-1.08242
